# Temporal and spatial composition of the tumor microenvironment predicts response to immune checkpoint inhibition

**DOI:** 10.1101/2025.01.26.634557

**Authors:** Noah F. Greenwald, Iris Nederlof, Cameron Sowers, Daisy Yi Ding, Seongyeol Park, Alex Kong, Kathleen E. Houlahan, Sricharan Reddy Varra, Manon de Graaf, Veerle Geurts, Candace C. Liu, Jolene S. Ranek, Leonie Voorwerk, Michiel de Maaker, Adam Kagel, Erin McCaffrey, Aziz Khan, Christine Yiwen Yeh, Christine Camacho Fullaway, Zumana Khair, Yunhao Bai, Hadeesha Piyadasa, Tyler Risom, Alea Delmastro, Felix J. Hartmann, Lise Mangiante, Cristina Sotomayor-Vivas, Ton N. Schumacher, Zhicheng Ma, Marc Bosse, Marc J. van de Vijver, Robert Tibshirani, Hugo M. Horlings, Christina Curtis, Marleen Kok, Michael Angelo

## Abstract

Immune checkpoint inhibition (ICI) has fundamentally changed cancer treatment. However, only a minority of patients with metastatic triple negative breast cancer (TNBC) benefit from ICI, and the determinants of response remain largely unknown. To better understand the factors influencing patient outcome, we assembled a longitudinal cohort with tissue from multiple timepoints, including primary tumor, pre-treatment metastatic tumor, and on-treatment metastatic tumor from 117 patients treated with ICI (nivolumab) in the phase II TONIC trial. We used highly multiplexed imaging to quantify the subcellular localization of 37 proteins in each tumor. To extract meaningful information from the imaging data, we developed SpaceCat, a computational pipeline that quantifies features from imaging data such as cell density, cell diversity, spatial structure, and functional marker expression. We applied SpaceCat to 678 images from 294 tumors, generating more than 800 distinct features per tumor. Spatial features were more predictive of patient outcome, including features like the degree of mixing between cancer and immune cells, the diversity of the neighboring immune cells surrounding cancer cells, and the degree of T cell infiltration at the tumor border. Non-spatial features, including the ratio between T cell subsets and cancer cells and PD-L1 levels on myeloid cells, were also associated with patient outcome. Surprisingly, we did not identify robust predictors of response in the primary tumors. In contrast, the metastatic tumors had numerous features which predicted response. Some of these features, such as the cellular diversity at the tumor border, were shared across timepoints, but many of the features, such as T cell infiltration at the tumor border, were predictive of response at only a single timepoint. We trained multivariate models on all of the features in the dataset, finding that we could accurately predict patient outcome from the pre-treatment metastatic tumors, with improved performance using the on-treatment tumors. We validated our findings in matched bulk RNA-seq data, finding the most informative features from the on-treatment samples. Our study highlights the importance of profiling sequential tumor biopsies to understand the evolution of the tumor microenvironment, elucidating the temporal and spatial dynamics underlying patient responses and underscoring the need for further research on the prognostic role of metastatic tissue and its utility in stratifying patients for ICI.
