## Supplementary Table 5 for "Temporal and spatial composition of the tumor microenvironment predicts response to immune checkpoint inhibition"

### Sheet: Supplementary_Table_5
feature_name	data_type	feature_type
purity	DNA	cn_summary
ploidy	DNA	cn_summary
fga	DNA	cn_summary
wgd	DNA	cn_summary
frac_loh	DNA	cn_summary
ADCY8_cn	DNA	gene_cn
ADCY9_cn	DNA	gene_cn
ARID1A_cn	DNA	gene_cn
ARID1B_cn	DNA	gene_cn
ASH2L_cn	DNA	gene_cn
ASXL2_cn	DNA	gene_cn
ASXL3_cn	DNA	gene_cn
ATM_cn	DNA	gene_cn
ATR_cn	DNA	gene_cn
B2M_cn	DNA	gene_cn
BAP1_cn	DNA	gene_cn
BCAS3_cn	DNA	gene_cn
BCL7C_cn	DNA	gene_cn
BRAF_cn	DNA	gene_cn
BRCA1_cn	DNA	gene_cn
BRCA2_cn	DNA	gene_cn
BRIP1_cn	DNA	gene_cn
C17orf64_cn	DNA	gene_cn
CA4_cn	DNA	gene_cn
CCND1_cn	DNA	gene_cn
CCNE1_cn	DNA	gene_cn
CD274_cn	DNA	gene_cn
CDKN2A_cn	DNA	gene_cn
CLCA1_cn	DNA	gene_cn
COL6A3_cn	DNA	gene_cn
CREBBP_cn	DNA	gene_cn
CS_cn	DNA	gene_cn
CTLA4_cn	DNA	gene_cn
CTTN_cn	DNA	gene_cn
CYP2A6_cn	DNA	gene_cn
DGKI_cn	DNA	gene_cn
DHX40_cn	DNA	gene_cn
DNMT1_cn	DNA	gene_cn
EGFR_cn	DNA	gene_cn
EIF4EBP1_cn	DNA	gene_cn
ERBB2_cn	DNA	gene_cn
ERBB3_cn	DNA	gene_cn
EZH2_cn	DNA	gene_cn
FANCD2_cn	DNA	gene_cn
FBXO32_cn	DNA	gene_cn
FBXW7_cn	DNA	gene_cn
FGF3_cn	DNA	gene_cn
FGFR1_cn	DNA	gene_cn
GH1_cn	DNA	gene_cn
HCFC1_cn	DNA	gene_cn
HEXA_cn	DNA	gene_cn
HMGCS2_cn	DNA	gene_cn
HRAS_cn	DNA	gene_cn
HSF5_cn	DNA	gene_cn
IDH3B_cn	DNA	gene_cn
IDO1_cn	DNA	gene_cn
JAK1_cn	DNA	gene_cn
KDM6A_cn	DNA	gene_cn
KRAS_cn	DNA	gene_cn
LCLAT1_cn	DNA	gene_cn
LETM2_cn	DNA	gene_cn
MAN2A2_cn	DNA	gene_cn
MAP2K1_cn	DNA	gene_cn
MAPK9_cn	DNA	gene_cn
MCL1_cn	DNA	gene_cn
MYC_cn	DNA	gene_cn
NARS2_cn	DNA	gene_cn
NF1_cn	DNA	gene_cn
NOTCH1_cn	DNA	gene_cn
NOTCH2_cn	DNA	gene_cn
NR3C1_cn	DNA	gene_cn
NRAS_cn	DNA	gene_cn
OMP_cn	DNA	gene_cn
OR4N4_cn	DNA	gene_cn
PAK1_cn	DNA	gene_cn
PAPSS2_cn	DNA	gene_cn
PDCD1LG2_cn	DNA	gene_cn
PGM2_cn	DNA	gene_cn
PIK3CA_cn	DNA	gene_cn
PLD1_cn	DNA	gene_cn
POLR1A_cn	DNA	gene_cn
PPM1E_cn	DNA	gene_cn
PRKCE_cn	DNA	gene_cn
PRKCZ_cn	DNA	gene_cn
PRKX_cn	DNA	gene_cn
PRPS2_cn	DNA	gene_cn
PRR11_cn	DNA	gene_cn
PTEN_cn	DNA	gene_cn
RB1_cn	DNA	gene_cn
RPS6KB1_cn	DNA	gene_cn
RRM2_cn	DNA	gene_cn
RSF1_cn	DNA	gene_cn
SMARCA4_cn	DNA	gene_cn
SMARCAD1_cn	DNA	gene_cn
SQLE_cn	DNA	gene_cn
STAR_cn	DNA	gene_cn
SYNE1_cn	DNA	gene_cn
SYNE2_cn	DNA	gene_cn
TBX2_cn	DNA	gene_cn
TP53_cn	DNA	gene_cn
TPH2_cn	DNA	gene_cn
TUBD1_cn	DNA	gene_cn
UBR5_cn	DNA	gene_cn
UGT2B17_cn	DNA	gene_cn
USH2A_cn	DNA	gene_cn
ZNF703_cn	DNA	gene_cn
snv_count	DNA	mut_summary
missense_count	DNA	mut_summary
synonymous_count	DNA	mut_summary
frameshift_count	DNA	mut_summary
PIK3CA_SNV	DNA	mutation
NOTCH1_SNV	DNA	mutation
TP53_SNV	DNA	mutation
USH2A_SNV	DNA	mutation
SYNE1_SNV	DNA	mutation
COL6A3_SNV	DNA	mutation
SMARCA4_SNV	DNA	mutation
PTEN_SNV	DNA	mutation
ARID1B_SNV	DNA	mutation
ATM_SNV	DNA	mutation
RB1_SNV	DNA	mutation
NF1_SNV	DNA	mutation
CLONAL	DNA	clonality
SUBCLONAL	DNA	clonality
INDETERMINATE	DNA	clonality
clones	DNA	clonality
tail	DNA	clonality
antigens	DNA	antigen
antigens_clonal	DNA	antigen
antigens_subclonal	DNA	antigen
antigens_indeterminate	DNA	antigen
antigens_variants	DNA	antigen
Signature.1	DNA	mut_signature
Signature.10	DNA	mut_signature
Signature.12	DNA	mut_signature
Signature.13	DNA	mut_signature
Signature.15	DNA	mut_signature
Signature.16	DNA	mut_signature
Signature.17	DNA	mut_signature
Signature.2	DNA	mut_signature
Signature.21	DNA	mut_signature
Signature.23	DNA	mut_signature
Signature.24	DNA	mut_signature
Signature.25	DNA	mut_signature
Signature.26	DNA	mut_signature
Signature.29	DNA	mut_signature
Signature.3	DNA	mut_signature
Signature.30	DNA	mut_signature
Signature.4	DNA	mut_signature
Signature.6	DNA	mut_signature
Signature.7	DNA	mut_signature
Signature.9	DNA	mut_signature
HBMR_norm	DNA	antigen
HBMR_norm_p	DNA	antigen
HBMR_norm_cilo	DNA	antigen
HBMR_norm_ciup	DNA	antigen
hla_tcn	DNA	antigen
hla_lcn	DNA	antigen
hla_loh	DNA	antigen
chr10p_AMP	DNA	chrom_cn
chr10q_AMP	DNA	chrom_cn
chr11p_AMP	DNA	chrom_cn
chr11q_AMP	DNA	chrom_cn
chr12p_AMP	DNA	chrom_cn
chr12q_AMP	DNA	chrom_cn
chr13q_AMP	DNA	chrom_cn
chr14q_AMP	DNA	chrom_cn
chr15q_AMP	DNA	chrom_cn
chr16p_AMP	DNA	chrom_cn
chr16q_AMP	DNA	chrom_cn
chr17p_AMP	DNA	chrom_cn
chr17q_AMP	DNA	chrom_cn
chr18p_AMP	DNA	chrom_cn
chr18q_AMP	DNA	chrom_cn
chr19p_AMP	DNA	chrom_cn
chr19q_AMP	DNA	chrom_cn
chr1p_AMP	DNA	chrom_cn
chr1q_AMP	DNA	chrom_cn
chr20p_AMP	DNA	chrom_cn
chr20q_AMP	DNA	chrom_cn
chr21q_AMP	DNA	chrom_cn
chr22q_AMP	DNA	chrom_cn
chr2p_AMP	DNA	chrom_cn
chr2q_AMP	DNA	chrom_cn
chr3p_AMP	DNA	chrom_cn
chr3q_AMP	DNA	chrom_cn
chr4p_AMP	DNA	chrom_cn
chr4q_AMP	DNA	chrom_cn
chr5p_AMP	DNA	chrom_cn
chr5q_AMP	DNA	chrom_cn
chr6p_AMP	DNA	chrom_cn
chr6q_AMP	DNA	chrom_cn
chr7p_AMP	DNA	chrom_cn
chr7q_AMP	DNA	chrom_cn
chr8p_AMP	DNA	chrom_cn
chr8q_AMP	DNA	chrom_cn
chr9p_AMP	DNA	chrom_cn
chr9q_AMP	DNA	chrom_cn
chrXp_AMP	DNA	chrom_cn
chrXq_AMP	DNA	chrom_cn
chr10p_DEL	DNA	chrom_cn
chr10q_DEL	DNA	chrom_cn
chr11p_DEL	DNA	chrom_cn
chr11q_DEL	DNA	chrom_cn
chr12p_DEL	DNA	chrom_cn
chr12q_DEL	DNA	chrom_cn
chr13q_DEL	DNA	chrom_cn
chr14q_DEL	DNA	chrom_cn
chr15q_DEL	DNA	chrom_cn
chr16q_DEL	DNA	chrom_cn
chr17p_DEL	DNA	chrom_cn
chr17q_DEL	DNA	chrom_cn
chr18p_DEL	DNA	chrom_cn
chr18q_DEL	DNA	chrom_cn
chr19p_DEL	DNA	chrom_cn
chr1p_DEL	DNA	chrom_cn
chr20p_DEL	DNA	chrom_cn
chr20q_DEL	DNA	chrom_cn
chr21q_DEL	DNA	chrom_cn
chr22q_DEL	DNA	chrom_cn
chr2p_DEL	DNA	chrom_cn
chr2q_DEL	DNA	chrom_cn
chr3p_DEL	DNA	chrom_cn
chr3q_DEL	DNA	chrom_cn
chr4p_DEL	DNA	chrom_cn
chr4q_DEL	DNA	chrom_cn
chr5q_DEL	DNA	chrom_cn
chr6p_DEL	DNA	chrom_cn
chr6q_DEL	DNA	chrom_cn
chr7p_DEL	DNA	chrom_cn
chr8p_DEL	DNA	chrom_cn
chr8q_DEL	DNA	chrom_cn
chr9p_DEL	DNA	chrom_cn
chr9q_DEL	DNA	chrom_cn
chrXp_DEL	DNA	chrom_cn
chrXq_DEL	DNA	chrom_cn
chr10p_LOH	DNA	chrom_cn
chr10q_LOH	DNA	chrom_cn
chr11p_LOH	DNA	chrom_cn
chr11q_LOH	DNA	chrom_cn
chr12p_LOH	DNA	chrom_cn
chr12q_LOH	DNA	chrom_cn
chr13q_LOH	DNA	chrom_cn
chr14q_LOH	DNA	chrom_cn
chr15q_LOH	DNA	chrom_cn
chr16p_LOH	DNA	chrom_cn
chr16q_LOH	DNA	chrom_cn
chr17p_LOH	DNA	chrom_cn
chr17q_LOH	DNA	chrom_cn
chr18p_LOH	DNA	chrom_cn
chr18q_LOH	DNA	chrom_cn
chr19p_LOH	DNA	chrom_cn
chr19q_LOH	DNA	chrom_cn
chr1p_LOH	DNA	chrom_cn
chr1q_LOH	DNA	chrom_cn
chr20p_LOH	DNA	chrom_cn
chr20q_LOH	DNA	chrom_cn
chr21q_LOH	DNA	chrom_cn
chr22q_LOH	DNA	chrom_cn
chr2p_LOH	DNA	chrom_cn
chr2q_LOH	DNA	chrom_cn
chr3p_LOH	DNA	chrom_cn
chr3q_LOH	DNA	chrom_cn
chr4p_LOH	DNA	chrom_cn
chr4q_LOH	DNA	chrom_cn
chr5p_LOH	DNA	chrom_cn
chr5q_LOH	DNA	chrom_cn
chr6p_LOH	DNA	chrom_cn
chr6q_LOH	DNA	chrom_cn
chr7p_LOH	DNA	chrom_cn
chr7q_LOH	DNA	chrom_cn
chr8p_LOH	DNA	chrom_cn
chr8q_LOH	DNA	chrom_cn
chr9p_LOH	DNA	chrom_cn
chr9q_LOH	DNA	chrom_cn
chrXp_LOH	DNA	chrom_cn
chrXq_LOH	DNA	chrom_cn
subclonal_clonal_ratio	DNA	clonality
IC10_rna_9	RNA	ic_subtype
IC10_rna_10	RNA	ic_subtype
IC10_rna_Other	RNA	ic_subtype
IC10_rna_cna_9	RNA	ic_subtype
IC10_rna_cna_10	RNA	ic_subtype
IC10_rna_cna_Other	RNA	ic_subtype
PAM50_Her2	RNA	pam_subtype
PAM50_Other	RNA	pam_subtype
IntClust_ic10	RNA	ic_subtype
IntClust_ic4	RNA	ic_subtype
IntClust_ic9	RNA	ic_subtype
A1_A*02:01	DNA	hla
A1_A*03:01	DNA	hla
A1_Other	DNA	hla
A2_A*03:01	DNA	hla
A2_A*24:02	DNA	hla
A2_Other	DNA	hla
B1_B*08:01	DNA	hla
B1_B*40:01	DNA	hla
B1_Other	DNA	hla
C1_C*04:01	DNA	hla
C1_C*07:01	DNA	hla
C1_C*07:02	DNA	hla
C1_Other	DNA	hla
C2_C*07:02	DNA	hla
C2_Other	DNA	hla
Eniclust_2_ic10	RNA	ic_subtype
Eniclust_2_ic4	RNA	ic_subtype
Eniclust_2_ic9	RNA	ic_subtype
CAscore	RNA	functional_signature
MHCI	RNA	functional_signature
MHCII	RNA	functional_signature
Coactivation_molecules	RNA	functional_signature
Effector_cells	RNA	functional_signature
T_cell_traffic	RNA	functional_signature
NK_cells	RNA	cell_signature
T_cells	RNA	cell_signature
B_cells	RNA	cell_signature
M1_signatures	RNA	functional_signature
Th1_signature	RNA	functional_signature
Antitumor_cytokines	RNA	functional_signature
Checkpoint_inhibition	RNA	functional_signature
Treg	RNA	cell_signature
T_reg_traffic	RNA	functional_signature
Neutrophil_signature	RNA	cell_signature
Granulocyte_traffic	RNA	functional_signature
MDSC	RNA	cell_signature
MDSC_traffic	RNA	functional_signature
Macrophages	RNA	cell_signature
Macrophage_DC_traffic	RNA	functional_signature
Th2_signature	RNA	functional_signature
Protumor_cytokines	RNA	functional_signature
CAF	RNA	cell_signature
Matrix	RNA	cell_signature
Matrix_remodeling	RNA	functional_signature
Angiogenesis	RNA	functional_signature
Endothelium	RNA	cell_signature
Proliferation_rate	RNA	functional_signature
EMT_signature	RNA	functional_signature
GEP_mean	RNA	functional_signature
TME_subtype_immune	RNA	cell_signature
TME_subtype_fibrotic	RNA	cell_signature
HALLMARK_INTERFERON_ALPHA_RESPONSE	RNA	functional_signature_2
REACTOME_GENE_AND_PROTEIN_EXPRESSION_BY_JAK_STAT_SIGNALING_AFTER_INTERLEUKIN_12_STIMULATION	RNA	functional_signature_2
REACTOME_DOWNREGULATION_OF_TGF_BETA_RECEPTOR_SIGNALING	RNA	functional_signature_2
REACTOME_SIGNALING_BY_THE_B_CELL_RECEPTOR_BCR	RNA	functional_signature_2
REACTOME_TCR_SIGNALING	RNA	functional_signature_2
BIOCARTA_CCR5_PATHWAY	RNA	functional_signature_2
HALLMARK_INTERFERON_GAMMA_RESPONSE	RNA	functional_signature_2
REACTOME_TGF_BETA_RECEPTOR_SIGNALING_ACTIVATES_SMADS	RNA	functional_signature_2
REACTOME_INTERLEUKIN_12_SIGNALING	RNA	functional_signature_2
BIOCARTA_BCR_PATHWAY	RNA	functional_signature_2
BIOCARTA_TCR_PATHWAY	RNA	functional_signature_2
BIOCARTA_IL6_PATHWAY	RNA	functional_signature_2
REACTOME_INTERLEUKIN_12_FAMILY_SIGNALING	RNA	functional_signature_2
REACTOME_SIGNALING_BY_TGF_BETA_RECEPTOR_COMPLEX	RNA	functional_signature_2
REACTOME_ACTIVATION_OF_IRF3_IRF7_MEDIATED_BY_TBK1_IKBKE	RNA	functional_signature_2
BIOCARTA_IL3_PATHWAY	RNA	functional_signature_2
REACTOME_INTERLEUKIN_1_SIGNALING	RNA	functional_signature_2
BIOCARTA_IL2_PATHWAY	RNA	functional_signature_2
BIOCARTA_IL7_PATHWAY	RNA	functional_signature_2
BIOCARTA_CASPASE_PATHWAY	RNA	functional_signature_2
HALLMARK_TGF_BETA_SIGNALING	RNA	functional_signature_2
REACTOME_INTERFERON_GAMMA_SIGNALING	RNA	functional_signature_2
BIOCARTA_CXCR4_PATHWAY	RNA	functional_signature_2
BIOCARTA_TGFB_PATHWAY	RNA	functional_signature_2
BIOCARTA_IL2RB_PATHWAY	RNA	functional_signature_2
BIOCARTA_TNFR2_PATHWAY	RNA	functional_signature_2
BIOCARTA_DC_PATHWAY	RNA	functional_signature_2
BIOCARTA_FAS_PATHWAY	RNA	functional_signature_2
BIOCARTA_NKCELLS_PATHWAY	RNA	functional_signature_2
KEGG_MEDICUS_REFERENCE_TNF_NFKB_SIGNALING_PATHWAY	RNA	functional_signature_2
REACTOME_INTERFERON_SIGNALING	RNA	functional_signature_2
BIOCARTA_CD40_PATHWAY	RNA	functional_signature_2
BIOCARTA_TNFR1_PATHWAY	RNA	functional_signature_2
REACTOME_INTERLEUKIN_3_INTERLEUKIN_5_AND_GM_CSF_SIGNALING	RNA	functional_signature_2
REACTOME_INTERLEUKIN_1_FAMILY_SIGNALING	RNA	functional_signature_2
BIOCARTA_NFKB_PATHWAY	RNA	functional_signature_2
REACTOME_SIGNALING_BY_TGFB_FAMILY_MEMBERS	RNA	functional_signature_2
HALLMARK_IL6_JAK_STAT3_SIGNALING	RNA	functional_signature_2
HALLMARK_TNFA_SIGNALING_VIA_NFKB	RNA	functional_signature_2
HALLMARK_COMPLEMENT	RNA	functional_signature_2
REACTOME_TRAF3_DEPENDENT_IRF_ACTIVATION_PATHWAY	RNA	functional_signature_2
KEGG_MEDICUS_REFERENCE_TLR3_IRF7_SIGNALING_PATHWAY	RNA	functional_signature_2
KEGG_MEDICUS_REFERENCE_IL1_IL1R_P38_SIGNALING_PATHWAY	RNA	functional_signature_2
KEGG_MEDICUS_REFERENCE_TLR7_8_9_IRF5_SIGNALING_PATHWAY	RNA	functional_signature_2
BIOCARTA_IL17_PATHWAY	RNA	functional_signature_2
KEGG_MEDICUS_REFERENCE_TLR2_4_MAPK_SIGNALING_PATHWAY	RNA	functional_signature_2
REACTOME_INTERLEUKIN_2_FAMILY_SIGNALING	RNA	functional_signature_2
BIOCARTA_IL12_PATHWAY	RNA	functional_signature_2
BIOCARTA_CCR3_PATHWAY	RNA	functional_signature_2
KEGG_MEDICUS_REFERENCE_TLR7_9_IRF7_SIGNALING_PATHWAY	RNA	functional_signature_2
HALLMARK_IL2_STAT5_SIGNALING	RNA	functional_signature_2
REACTOME_INTERLEUKIN_10_SIGNALING	RNA	functional_signature_2
REACTOME_FCGR3A_MEDIATED_IL10_SYNTHESIS	RNA	functional_signature_2
REACTOME_INTERLEUKIN_4_AND_INTERLEUKIN_13_SIGNALING	RNA	functional_signature_2
REACTOME_INTERLEUKIN_17_SIGNALING	RNA	functional_signature_2
REACTOME_INTERLEUKIN_37_SIGNALING	RNA	functional_signature_2
KEGG_MEDICUS_REFERENCE_IL2_FAMILY_TO_JAK_STAT_SIGNALING_PATHWAY	RNA	functional_signature_2
KEGG_MEDICUS_REFERENCE_TLR5_NFKB_SIGNALING_PATHWAY	RNA	functional_signature_2
BIOCARTA_TOLL_PATHWAY	RNA	functional_signature_2
REACTOME_INTERLEUKIN_RECEPTOR_SHC_SIGNALING	RNA	functional_signature_2
KEGG_MEDICUS_REFERENCE_IL1_IL1R_JNK_SIGNALING_PATHWAY	RNA	functional_signature_2
BIOCARTA_IL1R_PATHWAY	RNA	functional_signature_2
KEGG_MEDICUS_REFERENCE_TLR1_2_4_NFKB_SIGNALING_PATHWAY	RNA	functional_signature_2
BIOCARTA_TH1TH2_PATHWAY	RNA	functional_signature_2
KEGG_MEDICUS_REFERENCE_CYTOKINE_JAK_STAT_SIGNALING_PATHWAY	RNA	functional_signature_2
REACTOME_INTERLEUKIN_6_FAMILY_SIGNALING	RNA	functional_signature_2
KEGG_MEDICUS_REFERENCE_TYPE_I_INTERFERON_TO_JAK_STAT_SIGNALING_PATHWAY	RNA	functional_signature_2
REACTOME_INTERLEUKIN_20_FAMILY_SIGNALING	RNA	functional_signature_2
KEGG_MEDICUS_REFERENCE_TYPE_II_INTERFERON_TO_JAK_STAT_SIGNALING_PATHWAY	RNA	functional_signature_2
REACTOME_REGULATION_OF_IFNA_IFNB_SIGNALING	RNA	functional_signature_2
KEGG_MEDICUS_REFERENCE_IL6_FAMILY_TO_JAK_STAT_SIGNALING_PATHWAY	RNA	functional_signature_2
REACTOME_INTERLEUKIN_7_SIGNALING	RNA	functional_signature_2
KEGG_MEDICUS_REFERENCE_MDA5_IRF7_3_SIGNALING_PATHWAY	RNA	functional_signature_2
KEGG_MEDICUS_REFERENCE_RIG_I_IRF7_3_SIGNALING_PATHWAY	RNA	functional_signature_2
REACTOME_IL_6_TYPE_CYTOKINE_RECEPTOR_LIGAND_INTERACTIONS	RNA	functional_signature_2
REACTOME_TRAF6_MEDIATED_IRF7_ACTIVATION	RNA	functional_signature_2
KEGG_MEDICUS_REFERENCE_TYPE_I_IFN_SIGNALING_PATHWAY	RNA	functional_signature_2
tgfb_pc1	RNA	functional_signature_2
tgfb_avg_exp	RNA	functional_signature_2
cDC1_avg_exp	RNA	functional_signature_2
cDC2_avg_exp	RNA	functional_signature_2
Trm_avg_exp	RNA	functional_signature_2
tcell_attractive_avg_exp	RNA	functional_signature_2
tcell_suppressive_avg_exp	RNA	functional_signature_2
tcell_exhaustion_avg_exp	RNA	functional_signature_2
replication_stress	RNA	functional_signature_2
cgas_sting	RNA	functional_signature_2
