## Supplementary Table 3 for "Temporal and spatial composition of the tumor microenvironment predicts response to immune checkpoint inhibition"

### Sheet: Supplementary_Table_3
Modality	Timepoint	Number of unique samples	Number of unique patients
MIBI	Primary	227	64
	Baseline	177	91
	Pre nivo	151	78
	Post nivo	148	72
RNA	Baseline	80	80
	Pre nivo	66	66
	Post nivo	57	57
DNA	Baseline	78	78
RNA EGA accession number: xxx, DNA EGA accession number xxx
Abbreviations: MIBI, multiplex ion beam imaging
