## Supplementary Table 2 for "Temporal and spatial composition of the tumor microenvironment predicts response to immune checkpoint inhibition"

### Sheet: Supplementary_Table_2
Internal ID	Target	Clone	Vendor	Cat Number	Lot	Mass	Element	Titer (µg/mL)
1352	Calprotectin	MAC387	Thermofisher	MA1-80446	VC2962354	69	Ga	2
1350	Mast Cell Chymase	EPR13136	Abcam	ab233729	GR32553931	71	Ga	1
1351	Mast Cell Tryptase	EPR9522	Abcam	ab181724	GR32471283	71	Ga	1
1701	SMA	D4K9N	Cell Signaling Technology	19245BF	4	89	Y	1
1163	Vimentin	D21H3	Cell Signaling Technology	5741BF	7	113	In	2
1729	CD4	EPR6855	Abcam	ab181724	GR3285644-16	143	Nd	0.5
1784	CD69	EPR21814	Abcam	ab234512	GR3375521	144	Nd	0.25
1603	FAP	poly	R&D Systems	AF3715	zkw0619101	145	Nd	0.5
1567	FOXP3	236AE7	Abcam	ab96048	GR3215102-3	146	Nd	1
1773	PD1	D4W2J	Cell Signaling Technology	86163BF	7	147	Sm	1
1564	CD31	EP3095	Abcam	ab226157	GR3356121-6	148	Nd	0.25
1362	Biotin	1D4-C5	Biolegend	409002	B267484	149	Sm	1
1272	Ecadherin	24E10	Cell Signaling Technology	3195BF	16	150	Nd	0.25
1514	CD56 151Eu	MRQ42	Ionpath	715101-100	19235-02(1)	151	Eu	0.5
1721	CD38	E7Z8C	Cell Signaling Technology	51000BF	2	152	Sm	0.05
1730	TCF1 TCF7	C63D9	Cell Signaling Technology	2203BF	12	153	Eu	0.25
1665	TBET	D6N8B	Cell Signaling Technology	13232BF	6	154	Sm	0.5
1783	CD45RB	MEM55	Biolegend	310202	328313	155	Gd	0.5
1164	CD68	D4B9C	Cell Signaling Technology	76437BF	2	156	Gd	0.5
1754	CD11c	EP1347Y	Abcam	ab216655	GR3357092-12	157	Gd	1
1462	CD8	C8144B	Cell Marque	108M-OEM1404		158	Gd	0.5
1292	CD3e	D7A6E	Cell Signaling Technology	8506BF	4	159	Tb	1
1104	IDO1	ab55305	Abcam	ab55305	GR239251-1	160	Gd	0.5
1310	CD45RO	UCHL1	Ionpath	716101-100	19235-05	161	Dy	0.5
1593	TIM-3	EPR22241	Ionpath	716201-100	20238-02(3)	162	Dy	0.5
1295	CD163	D6U1J	Cell Signaling Technology	93498BF	2	163	Dy	0.5
1198	CD20	L26	Cell Marque	120M-8-OEm	1908402	164	Dy	0.25
1749	FN1	E5H6X	Cell Signaling Technology	26836BF	2	165	Ho	2
1740	Glut1	EPR3915	Abcam	ab252403	GR3374509-1	166	Er	0.5
1285	HLADR	EPR3692	Abcam	ab215985	GR3218615-1	167	Er	0.25
1637	CD14	D7A2T	Cell Signaling Technology	56082BF	2	168	Er	0.25
1565	CD45	D9M8I	Cell Signaling Technology	13917BF	8	169	Tm	0.25
1728	Cytokeratin17	SP95	Abcam	ab238808	GR3286787-3	170	Er	0.25
1584	COL1A1	E8F4L	Cell Signaling Technology	72026BF	2	171	Yb	1
1720	H3K27me3	C36B11	Cell Signaling Technology	9733BF	20	172	Yb	1
1747	CD57	NK/804	Abcam	ab212408	GR3372900-2	173	Yb	0.5
1342	H3K9ac	C5B11	Cell Signaling Technology	9649BF	12	174	Yb	1
1704	Ki67	B56	BD Biosciences	556003	8239549	175	Lu	0.25
1723	HLA1 class ABC	EMR8-5	Abcam	ab70328	GR3380465-1	176	Yb	1
N/A	PDL1 BiotinylatedE1L3N		Cell Signaling Technology	15118S	N/A	N/A	N/A	2
