## Supplementary Table 1 for "Temporal and spatial composition of the tumor microenvironment predicts response to immune checkpoint inhibition"

### Sheet: Blad1
	Clinical benefit* (N=24)	No clinical benefit (N=93)	All patients (N=117)
Age at inclusion (years)
Median (Min, Max)	54.5 (35.0, 74.0)	52.0 (29.0, 73.0)	52.0 (29.0, 74.0)
No. metastatic sites at inclusion
Mean (SD)	2.21 (0.884)	3.17 (1.37)	2.97 (1.34)
Median (Min, Max)	2.00 (1.00, 4.00)	3.00 (1.00, 7.00)	3.00 (1.00, 7.00)
Stage TONIC-1 (No.(%))
1**	15 (62.5%)	55 (59.1%)	70 (59.8%)
2**	9 (37.5%)	38 (40.9%)	47 (40.2%)
De novo metastases at diagnosis (No.(%))
No	24 (100%)	74 (79.6%)	98 (83.8%)
Yes	0 (0%)	19 (20.4%)	19 (16.2%)
DFI to first relapse (months)
Mean (SD)	41.7 (51.5)	27.6 (36.6)	30.5 (40.2)
Median (Min, Max)	22.0 (2.00, 237)	15.0 (0, 222)	16.0 (0, 237)
Neoadjuvant chemotherapy for primary tumor (No.(%))
No	11 (45.8%)	41 (44.1%)	52 (44.4%)
Yes	13 (54.2%)	52 (55.9%)	65 (55.6%)
Adjuvant chemotherapy (No.(%))
No	11 (45.8%)	63 (67.7%)	72 (61.5%)
Yes	13 (54.2%)	30 (32.3%)	45 (38.5%)
Major pathological response to neoadjuvant therapy for primary tumor (No.(%))
pCR (0% viable tumor left)	2 (8.3%)	6 (6.5%)	8 (6.8%)
near-pCR (<10% viable tumor left)	2 (8.3%)	2 (2.2%)	4 (3.4%)
>10% viable tumor left	9 (37.5%)	43 (46.2%)	52 (44.4%)
Received no neoadjuvant therapy	11 (45.8%)	42 (45.2%)	53 (45.3%)
Receptor conversion ER (No.(%))
No	23 (95.8%)	82 (88.2%)	105 (89.7%)
Yes	1 (4.2%)	11 (11.8%)	12 (10.3%)
*Clinical benefit is defined as patients having a best overall response of CR, PR and stable disease for at least 24 weeks, according to RECIST1.1 and iRECIST.
** Clinical data published by Voorwerk et al. 2019, Blomberg et al. 2023.
ER conversion was defined as ER+ at primary tumor to ER- at diagnosis of metastatic disease.
Abbreviations: pCR, complete pathological response;; ER, estrogen receptor; NAC, neoadjuvant chemotherapy; DFI, disease free interval
